# The HUSH complex controls brain architecture and protocadherin fidelity

**DOI:** 10.1101/2021.11.29.466909

**Authors:** Astrid Hagelkruys, Marion Horrer, Jasmin Taubenschmid-Stowers, Anoop Kavirayani, Maria Novatchkova, Michael Orthofer, Tsung-Pin Pai, Domagoj Cikes, Sergei Zhuk, Meritxell Balmaña, Christopher Esk, Rubina Koglgruber, Shane J.F. Cronin, Ulrich Elling, Jürgen A. Knoblich, Josef M. Penninger

## Abstract

Fine-tuning of neural connectivity is important for cerebral functions and brain evolution. Protocadherins provide barcodes for neuronal identity as well as synapse formation and expansion of protocadherin cluster genes has been linked to advanced cognitive functions. The tightly controlled stochastic and combinatorial expression of the different protocadherin isoforms in individual neurons provides the molecular basis for neuronal diversity, neuronal network complexity and function of the vertebrate brain. How protocadherins are epigenetically controlled has not yet been fully elucidated. Here we show that the HUSH (human silencing hub) complex containing H3K9me3 binding protein M-phase phosphoprotein 8 (MPP8) and Microrchidia CW-type zinc finger protein 2 (MORC2), critically controls the fidelity of protocadherin expression. MPP8 and MORC2A are highly expressed in the murine brain and exclusively found in neurons. Genetic inactivation of *Mphosph8* (coding for MPP8) or *Morc2a* in the nervous system of mice leads to increased brain size, altered brain architecture, and behavioral changes. Mechanistically, MPP8 and MORC2A precisely and selectively suppress the repetitive-like protocadherin gene cluster on mouse chromosome 18 in a H3K9me3-dependent manner, thereby affecting synapse formation. Moreover, we demonstrate that individual MPHOSPH8- or MORC2-deficient neurons in human cerebral organoids express increased numbers of clustered protocadherin isoforms. Our data identify the HUSH complex, previously linked to silencing of repetitive transposable elements, as a key epigenetic regulator of protocadherin expression in the nervous system and thereby brain development and neuronal individuality in mice and humans.
