## Extended Data Table 1 for "The HUSH complex controls brain architecture and protocadherin fidelity"

### Sheet: Extended Data Table 1
Extended Data Table 1
Hagelkruys et al
Genotyping primers:
Mphosph8	GTTCTTTATGAGAGCACCAAG
	TCTACACACGCCTGAGC
	WT allele: 467 bp, floxed allele: 584 bp
Morc2a	TTCACATGCCCAGGTACATTCAC
	TTCTGGTAGCATCAGCATCTCTG
	WT allele: 581 bp, floxed allele: 778 bp
Cre	TAATCGCCATCTTCCAGCAG
	CAATTTACTGACCGTACAC
	Cre: 1000 bp
FlpE	GTGGATCGATCCTACCCCTTGCG
	GGTCCAACTGCAGCCCAAGCTTCC
	FlpE: 700 bp
Thy1-Egfp	ACAGACACACACCCAGGACA
	CGGTGGTGCAGATGAACTT
	CTAGGCCACAGAATTGAAAGATCT
	GTAGGTGGAAATTCTAGCATCATCC
	Internal positive control: 324 bp, EGFP transgene: 415 bp
Primers for mouse cDNA:
Gapdh	GTCGGTGTGAACGGATTTGG
	GACTCCACGACATACTCAGC
Mphosph8	GCTACCATCACCTGTGTTTG
	TCTTCTTTGTCCAAATCATACC
Morc2a	GCTGATGCTACCAGAATAGAC
	GGCTGACTTCCCAAACTG
GSAT	GATTTCGTCATTTTTCAAGTCGTC
	GCACACTGAAGGACCTGGAATATG
Pcdhb3	CAGGTCCACATCCTGGTCTT
	TCCCGTATCCAAGTCAGAGG
Pcdhb14	GCTGTCATTCCAACTGCTCA
	GGCAGAGTGTGGAGGTTCTC
Primers for mouse ChIP:
Pcdhb14+69	CTGCGTCCAGCAACATTAAA
	AGATAATGGCGGTCACTTGC
Primers for human cDNA:
ACTB	TTGCCGACAGGATGCAGAAGGA
	AGGTGGACAGCGAGGCCAGGAT
MPHOSPH8	CGATCACAAAACCAAGGAAAA
	TTCTCATCTGCTTGGCACAC
MORC2	TGGCTTTCACAAATTACAGCA
	TT GCATTATCAACCAGTTCAGC
LINE1	TAACCAATACAGAGAAGTGC
	GATAATATCCTGCAGAGTGT
alpha satellites	AAGGTCAATGGCAGAAAAGAA
	CAACGAAGGCCACAAGATGTC
PCDHB2	GGGGCTGGAGATAGGAGAAC
	TAACAACAAATCCCCGGTCT
PCDHB5	TGGCTCTGAGGCAGTTAGGT
	TAGAAGCAAATTGCCGGTCT
PCDHB14	CCTTGTTTTGCTGGGATTGT
	CCCTAGGTCCCTCGCTAGAT
Antibodies for immunoblots and ChIP:
b-Actin	A5316 (Sigma)
MPP8	16796-1-AP (Proteintech)
MORC2	PA5-51172 (ThermoFisher)
LINE-1 ORF1p	MABC1152 (Merck Milipore)
C-terminal H3	clone 1B1-B2 (Active Motif)
H3K9me3	ab8898 (Abcam)
Primary and secondary antibodies for immuohistochemistry:
SOX2	AB5603 (Merck), rabbit
PAX6	ab195045 (Abcam), rabbit
DLX2	sc-393879 (Santa Cruz), mouse
HuC/D	A-21272 (Invitrogen), mouse
anti-rabbit IgG, Alexa Fluor 555	A-21428 (Invitrogen)
anti-mouse IgG, Alexa Fluor 633	A-21053 (Invitrogen)
